# A comprehensive and high-quality collection of *E. coli* genomes and their genes

**DOI:** 10.1101/2020.09.21.293175

**Authors:** Gal Horesh, Grace Blackwell, Gerry Tonkin-Hill, Jukka Corander, Eva Heinz, Nicholas R. Thomson

## Abstract

*Escherichia coli* is a highly diverse organism which includes a range of commensal and pathogenic variants found across a range of niches and worldwide. In addition to causing severe intestinal and extraintestinal disease, *E. coli* is considered a priority pathogen due to high levels of observed drug resistance. The diversity in the *E. coli* population is driven by high genome plasticity and a very large gene pool. All these have made *E. coli* one of the most well-studied organisms, as well as a commonly used laboratory strain. Today, there are thousands of sequenced *E. coli* genomes stored in public databases. While data is widely available, accessing the information in order to perform analyses can still be a challenge. Collecting relevant available data requires accessing different sources, where data may be stored in a range of formats, and often requires further manipulation, and processing to apply various analyses and extract useful information. In this study, we collated and intensely curated a collection of over 10,000 *E. coli* and *Shigella* genomes to provide a single, uniform, high-quality dataset. *Shigella* were included as they are considered specialised pathovars of *E. coli*. We provide these data in a number of easily accessible formats which can be used as the foundation for future studies addressing the biological differences between *E. coli* lineages and the distribution and flow of genes in the *E. coli* population at a high resolution. The analysis we present emphasises our lack of understanding of the true diversity of the *E. coli* species, and the biased nature of our current understanding of the genetic diversity of such a key pathogen.

**Author Notes:** All supporting data have been provided within the article or through supplementary data files. All supporting code is provided in the git repository https://github.com/ghoresh11/ecoli_genome_collection.

**Significance as a BioResource to the community:** As of today, there are more than 140,000 *E. coli* genomes available on public databases. While data is widely available, collating the data and extracting meaningful information from it often requires multiple steps, computational resources and expert knowledge. Here, we collate a high quality and comprehensive set of over 10,000 *E. coli* genomes, isolated from human hosts, into a set of manageable files that offer an accessible and usable snapshot of the currently available genome data, linked to a minimal data quality standard. The data provided includes a detailed synopsis of the main lineages present, including their antimicrobial and virulence profiles, their complete gene content, and all the associated metadata for each genome. This includes a database which enables the user to compare newly sequenced isolates against the assembled genomes. Additionally, we provide a searchable index which allows the user to query any DNA sequence against the assemblies of the collection. This collection paves the path for many future studies, including those investigating the differences between *E. coli* lineages, following the evolution of different genes in the *E. coli* pan-genome and exploring the dynamics of horizontal gene transfer in this important organism.

**Data Summary:**

1. The complete aggregated metadata of 10,146 high quality genomes isolated from human hosts (doi.org/10.6084/m9.figshare.12514883, File F1).
2. A PopPUNK database which can be used to query any genome and examine its context relative to this collection (Deposited to doi.org/10.6084/m9.figshare.12650834).
3. A BIGSI index of all the genomes which can be used to easily and quickly query the genomes for any DNA sequence of 61 bp or longer (Deposited to doi.org/10.6084/m9.figshare.12666497).
4. Description and complete profiling the 50 largest lineages which represent the majority of publicly available human-isolated *E. coli* genomes (doi.org/10.6084/m9.figshare.12514883, File F2). Phylogenetic trees of representative genomes of these lineages, presented in this manuscript, are also provided (doi.org/10.6084/m9.figshare.12514883, Files tree_500.nwk and tree_50.nwk).
5. The complete pan-genome of the 50 largest lineages which includes:
  a. A FASTA file containing a single representative sequence of each gene of the gene pool (doi.org/10.6084/m9.figshare.12514883, File F3).
  b. Complete gene presence-absence across all isolates (doi.org/10.6084/m9.figshare.12514883, File F4).
  c. The frequency of each gene within each of the lineages (doi.org/10.6084/m9.figshare.12514883, File F5).
  d. The representative sequences from each lineage for all the genes (doi.org/10.6084/m9.figshare.12514883, File F6).
