## Supplementary for "A comprehensive and high-quality collection of *E. coli* genomes and their genes": S1_table.csv

# Supplementary Table S1: Representative genomes selected by Treemer for phylogenetic analysis
Lineage	Genome	Treemer_rank	Chosen_for_50?
1	esc_pa5402aa_as	1	Yes
1	esc_ba5944aa_as	2	No
1	SRR6052733_trimmed	3	No
1	esc_ja4749aa_as	4	No
1	SRR7187888_trimmed	5	No
1	esc_ja5412aa_as	6	No
1	SRR7223039_trimmed	7	No
1	SRR7367461_trimmed	8	No
1	esc_ca3425aa_as	9	No
1	esc_ra0319aa_as	10	No
2	14937_8#38	1	No
2	14937_8#84	2	No
2	esc_ca2881aa_as	3	Yes
2	11658_3#8	4	No
2	11658_4#57	5	No
2	esc_ba4016aa_as	6	No
2	esc_ca0719aa_as	7	No
2	11657_6#11	8	No
2	JSHJ00000000	9	No
2	esc_ga8951aa_as	10	No
3	11657_7#48	1	No
3	11791_7#34	2	No
3	esc_ba7036aa_as	3	No
3	11791_7#13	4	No
3	11679_7#36	5	No
3	esc_ca2970aa_as	6	Yes
3	11657_5#78	7	No
3	JSII00000000	8	No
3	esc_ca4152aa_as	9	No
3	esc_ca6239aa_as	10	No
4	11791_3#38	1	No
4	11658_4#24	2	No
4	11679_4#45	3	No
4	12045_3#57	4	No
4	11658_4#16	5	No
4	JSLC00000000	6	No
4	11658_5#6	7	No
4	11679_4#72	8	No
4	11791_3#86	9	No
4	11657_7#16	10	Yes
5	esc_ha6177aa_as	1	No
5	esc_ha8858aa_as	2	No
5	esc_ja4187aa_as	3	No
5	esc_ka6853aa_as	4	No
5	esc_ra0306aa_as	5	No
5	SRR5030799_trimmed	6	No
5	esc_ha3954aa_as	7	No
5	NC_013353	8	Yes
5	8205_3#8	9	No
5	SRR7184242_trimmed	10	No
6	esc_la4421aa_as	1	No
6	esc_ha3950aa_as	2	No
6	esc_ia0348aa_as	3	Yes
6	esc_ra3274aa_as	4	No
6	40311_C01_contigs_pacbio	5	No
6	esc_ha6428aa_as	6	No
6	esc_ra1839aa_as	7	No
6	esc_ra1238aa_as	8	No
6	esc_ha8140aa_as	9	No
6	esc_ba1678aa_as	10	No
7	esc_ca6205aa_as	1	No
7	esc_ga9013aa_as	2	No
7	11658_6#47	3	No
7	11679_8#48	4	No
7	esc_ba5409aa_as	5	No
7	11657_6#44	6	No
7	11657_6#84	7	No
7	11679_5#4	8	No
7	esc_ca2944aa_as	9	Yes
7	11679_6#70	10	No
8	esc_ja4550aa_as	1	No
8	SRR7283666_trimmed	2	No
8	esc_ja5286aa_as	3	No
8	esc_ja4591aa_as	4	No
8	SRR7826945_trimmed	5	No
8	esc_ka6755aa_as	6	No
8	esc_ga9005aa_as	7	No
8	SRR7456549_trimmed	8	No
8	SRR7277730_trimmed	9	Yes
8	SRR7191702_trimmed	10	No
9	esc_ga8997aa_as	1	No
9	esc_ja7758aa_as	2	No
9	SRR7358001_trimmed	3	Yes
9	SRR7358309_trimmed	4	No
9	SRR7186949_trimmed	5	No
9	SRR7283766_trimmed	6	No
9	esc_ba5851aa_as	7	No
9	esc_ra7090aa_as	8	No
9	esc_ba7366aa_as	9	No
9	SRR7367413_trimmed	10	No
10	esc_pa2437aa_as	1	No
10	esc_pa2772aa_as	2	No
10	esc_pa2767aa_as	3	Yes
10	esc_ka4227aa_as	4	No
10	44310_B01_contigs_pacbio	5	No
10	esc_ja5404aa_as	6	No
10	esc_qa9940aa_as	7	No
10	SRR7291557_trimmed	8	No
10	esc_la5818aa_as	9	No
10	esc_qa9935aa_as	10	No
11	esc_ba9412aa_as	1	No
11	JSKL00000000	2	No
11	11679_6#88	3	No
11	NC_008253	4	No
11	55064_D01_contigs_canu_1_6	5	No
11	JSMU00000000	6	No
11	esc_ca5374aa_as	7	No
11	esc_ca6149aa_as	8	Yes
11	11658_3#40	9	No
11	11679_7#78	10	No
12	esc_ga9423aa_as	1	No
12	esc_ja4708aa_as	2	No
12	JSIN00000000	3	No
12	9776_2#87	4	No
12	31436_D01_contigs_pacbio	5	No
12	esc_qa2872aa_as	6	No
12	SRR7291926_trimmed	7	No
12	esc_qa2874aa_as	8	No
12	38936_C01_contigs_pacbio	9	Yes
12	esc_ia1455aa_as	10	No
13	11658_5#67	1	Yes
13	11658_3#37	2	No
13	11658_5#46	3	No
13	11658_6#69	4	No
13	11679_6#11	5	No
13	11657_5#31	6	No
13	esc_la5733aa_as	7	No
13	JSNL00000000	8	No
13	esc_ca6366aa_as	9	No
13	11658_5#31	10	No
14	esc_ia8535aa_as	1	No
14	esc_ha9489aa_as	2	No
14	esc_ha8856aa_as	3	No
14	SRR7250990_trimmed	4	No
14	SRR7285596_trimmed	5	No
14	SRR7230308_trimmed	6	No
14	SRR7276901_trimmed	7	No
14	SRR7215958_trimmed	8	No
14	SRR7274785_trimmed	9	No
14	esc_ba5509aa_as	10	Yes
15	SRR7186910_trimmed	1	No
15	esc_ca0184aa_as	2	No
15	SRR7221202_trimmed	3	No
15	esc_ia1633aa_as	4	No
15	esc_ga9458aa_as	5	Yes
15	SRR7588705_trimmed	6	No
15	SRR7186962_trimmed	7	No
15	esc_ra1855aa_as	8	No
15	SRR7285522_trimmed	9	No
15	SRR7215521_trimmed	10	No
16	esc_qa2893aa_as	1	No
16	esc_ja4719aa_as	2	No
16	AIFR00000000	3	No
16	esc_ga9364aa_as	4	No
16	esc_ga8867aa_as	5	No
16	AIAD00000000	6	Yes
16	AIFQ00000000	7	No
16	AIFT00000000	8	No
16	esc_ga9454aa_as	9	No
16	esc_ga8933aa_as	10	No
17	esc_ca5689aa_as	1	No
17	11679_7#15	2	No
17	11679_6#14	3	No
17	11657_6#66	4	No
17	SRR7500964_trimmed	5	No
17	esc_ca1758aa_as	6	Yes
17	11658_6#20	7	No
17	11657_6#32	8	No
17	esc_ga9261aa_as	9	No
17	esc_ca0871aa_as	10	No
18	esc_ra1897aa_as	1	No
18	esc_ja4629aa_as	2	No
18	SRR7249515_trimmed	3	Yes
18	esc_ja4720aa_as	4	No
18	SRR7277729_trimmed	5	No
18	esc_pa2790aa_as	6	No
18	SRR7833080_trimmed	7	No
18	esc_ga8815aa_as	8	No
18	esc_pa2791aa_as	9	No
18	esc_ba3543aa_as	10	No
19	11679_4#50	1	No
19	11658_4#35	2	No
19	esc_ba6813aa_as	3	No
19	SRR7251057_trimmed	4	No
19	esc_qa3552aa_as	5	No
19	SRR7401627_trimmed	6	No
19	11679_7#49	7	No
19	esc_ba8221aa_as	8	No
19	JSRZ00000000	9	No
19	JSPM00000000	10	Yes
20	NC_013654	1	No
20	11679_5#57	2	No
20	11679_8#6	3	No
20	11658_5#50	4	No
20	esc_aa9282aa_as	5	No
20	11658_4#22	6	No
20	esc_ja8218aa_as	7	Yes
20	esc_ca1117aa_as	8	No
20	esc_ga9453aa_as	9	No
20	esc_ba1344aa_as	10	No
21	esc_ra3462aa_as	1	No
21	esc_ra0772aa_as	2	No
21	esc_ra0766aa_as	3	No
21	esc_na3126aa_as	4	No
21	esc_ma8209aa_as	5	No
21	esc_na3127aa_as	6	No
21	esc_qa2206aa_as	7	Yes
21	esc_ra4399aa_as	8	No
21	esc_ra3548aa_as	9	No
21	esc_qa2307aa_as	10	No
22	SRR7265854_trimmed	1	No
22	SRR7285438_trimmed	2	No
22	AIAN00000000	3	No
22	SRR7290889_trimmed	4	No
22	SRR7291645_trimmed	5	No
22	SRR7266816_trimmed	6	Yes
22	SRR7283824_trimmed	7	No
22	esc_ia6957aa_as	8	No
22	esc_ka5748aa_as	9	No
22	SRR7249788_trimmed	10	No
23	esc_ga9408aa_as	1	No
23	SRR7265856_trimmed	2	No
23	esc_ga8912aa_as	3	No
23	SRR7172431_trimmed	4	Yes
23	esc_ja4735aa_as	5	No
23	SRR7204216_trimmed	6	No
23	esc_fa8182aa_as	7	No
23	39282_A02_contigs_pacbio	8	No
23	SRR7184272_trimmed	9	No
23	43116_E01_contigs_pacbio	10	No
24	esc_ca5299aa_as	1	No
24	esc_ba6509aa_as	2	No
24	SRR7283764_trimmed	3	No
24	esc_ga9436aa_as	4	No
24	SRR7266814_trimmed	5	No
24	esc_ra3563aa_as	6	No
24	esc_ma8843aa_as	7	No
24	NC_011748	8	No
24	esc_ma8832aa_as	9	No
24	esc_ca5381aa_as	10	Yes
25	38344_H01_contigs_pacbio	1	No
25	11679_5#50	2	Yes
25	SRR7187794_trimmed	3	No
25	11679_5#79	4	No
25	11658_3#44	5	No
25	esc_ca5611aa_as	6	No
25	11791_6#17	7	No
25	JSRD00000000	8	No
25	11679_4#6	9	No
25	11791_3#76	10	No
26	8205_3#61	1	No
26	7748_7#35	2	No
26	SRR5031203_trimmed	3	No
26	7790_1#92	4	No
26	SRR7282612_trimmed	5	No
26	7790_1#70	6	No
26	7748_7#13	7	No
26	esc_ra4928aa_as	8	No
26	SRR7191681_trimmed	9	No
26	esc_ga9204aa_as	10	Yes
27	esc_ka6865aa_as	1	No
27	esc_pa9513aa_as	2	Yes
27	esc_qa2864aa_as	3	No
27	esc_ga9162aa_as	4	No
27	esc_pa9515aa_as	5	No
27	esc_ga9124aa_as	6	No
27	esc_pa9521aa_as	7	No
27	SRR5030823_trimmed	8	No
27	7790_1#60	9	No
27	esc_pa9523aa_as	10	No
28	esc_ba7913aa_as	1	No
28	SRR7265863_trimmed	2	No
28	SRR7286169_trimmed	3	No
28	SRR7457848_trimmed	4	No
28	esc_ja5406aa_as	5	No
28	esc_ca5232aa_as	6	No
28	SRR7367428_trimmed	7	Yes
28	esc_ha3288aa_as	8	No
28	SRR7163942_trimmed	9	No
28	SRR7191705_trimmed	10	No
29	esc_ca5431aa_as	1	No
29	11679_8#32	2	No
29	esc_ga8805aa_as	3	No
29	11791_7#51	4	No
29	esc_ba7078aa_as	5	No
29	11679_7#17	6	No
29	esc_ca5604aa_as	7	No
29	JSMD00000000	8	No
29	esc_ba9223aa_as	9	Yes
29	11679_7#13	10	No
30	NC_004337	1	Yes
30	esc_ga9425aa_as	2	No
30	9803_5#18	3	No
30	9803_5#59	4	No
30	9803_5#35	5	No
30	9803_5#40	6	No
30	9471_7#79	7	No
30	9803_5#45	8	No
30	9803_5#2	9	No
30	8939_4#90	10	No
31	esc_ia2236aa_as	1	No
31	esc_ha7438aa_as	2	No
31	11791_3#23	3	No
31	45076_C01_contigs_pacbio	4	No
31	NC_011750	5	Yes
31	NC_017646	6	No
31	esc_ra4946aa_as	7	No
31	esc_ha7435aa_as	8	No
31	11658_4#73	9	No
31	11791_3#22	10	No
32	esc_ga8842aa_as	1	No
32	SRR7367551_trimmed	2	No
32	SRR7367225_trimmed	3	No
32	esc_ca5184aa_as	4	No
32	7521_4#69	5	No
32	SRR7250979_trimmed	6	No
32	esc_ga9413aa_as	7	No
32	esc_ma8872aa_as	8	No
32	esc_ja3888aa_as	9	Yes
32	esc_ja4759aa_as	10	No
33	11658_4#86	1	No
33	esc_ga8497aa_as	2	No
33	11657_6#93	3	No
33	36603_C01_contigs_pacbio	4	No
33	esc_ha7432aa_as	5	No
33	11657_6#33	6	No
33	esc_ga8863aa_as	7	No
33	SRR7184241_trimmed	8	No
33	11679_4#33	9	Yes
33	esc_ca5185aa_as	10	No
34	7748_7#47	1	No
34	8205_3#58	2	Yes
34	esc_ka6852aa_as	3	No
34	8205_3#74	4	No
34	8205_3#51	5	No
34	40105_G01_contigs_pacbio	6	No
34	JHRA00000000	7	No
34	JHSI00000000	8	No
34	8205_3#33	9	No
34	JHTK00000000	10	No
35	esc_ia1485aa_as	1	No
35	esc_ja4839aa_as	2	No
35	esc_ja7786aa_as	3	No
35	SRR7215523_trimmed	4	No
35	SRR7236613_trimmed	5	No
35	esc_ca5440aa_as	6	Yes
35	esc_ra3565aa_as	7	No
35	esc_ma8855aa_as	8	No
35	esc_ia1481aa_as	9	No
35	esc_ma8876aa_as	10	No
36	esc_ja4127aa_as	1	No
36	SRR7179832_trimmed	2	No
36	esc_ia1447aa_as	3	No
36	esc_ka1148aa_as	4	No
36	esc_ja3767aa_as	5	Yes
36	esc_ja4387aa_as	6	No
36	SRR7221092_trimmed	7	No
36	SRR7251431_trimmed	8	No
36	SRR7407921_trimmed	9	No
36	esc_ga9113aa_as	10	No
37	11658_4#67	1	No
37	59235_G01_contigs_hgap_4_0	2	No
37	esc_fa7044aa_as	3	No
37	esc_ja3937aa_as	4	No
37	11657_7#27	5	No
37	JSPF00000000	6	Yes
37	esc_ha8265aa_as	7	No
37	11679_7#77	8	No
37	esc_oa0093aa_as	9	No
37	JSQN00000000	10	No
38	36725_B01_contigs_pacbio	1	No
38	SRR7500934_trimmed	2	No
38	esc_ja4779aa_as	3	Yes
38	esc_ha0205aa_as	4	No
38	esc_na8796aa_as	5	No
38	esc_ja3845aa_as	6	No
38	9803_5#73	7	No
38	9776_2#11	8	No
38	8939_4#2	9	No
38	9776_2#44	10	No
39	esc_ia7102aa_as	1	No
39	esc_na8651aa_as	2	No
39	esc_ca5569aa_as	3	No
39	esc_ca4582aa_as	4	No
39	esc_aa8510aa_as	5	No
39	SRR7826935_trimmed	6	No
39	esc_ba2547aa_as	7	No
39	esc_ba8890aa_as	8	No
39	esc_ga8832aa_as	9	No
39	esc_ra0317aa_as	10	Yes
40	SRR7277734_trimmed	1	No
40	SRR7285542_trimmed	2	No
40	esc_ha7998aa_as	3	No
40	esc_ia2229aa_as	4	No
40	6753_7#9	5	No
40	6753_8#6	6	Yes
40	11791_3#6	7	No
40	11679_5#36	8	No
40	7554_4#13	9	No
40	SRR7180031_trimmed	10	No
41	11657_7#82	1	No
41	11658_5#70	2	No
41	11679_4#68	3	No
41	esc_ja4698aa_as	4	Yes
41	esc_ha8660aa_as	5	No
41	11679_5#72	6	No
41	11658_3#51	7	No
41	esc_ca3826aa_as	8	No
41	11679_7#66	9	No
41	11679_4#74	10	No
42	esc_ra4009aa_as	1	No
42	esc_pa2318aa_as	2	Yes
42	esc_ra3992aa_as	3	No
42	esc_ra3561aa_as	4	No
42	11791_7#37	5	No
42	esc_ga8676aa_as	6	No
42	esc_ga9102aa_as	7	No
42	38389_A01_contigs_pacbio	8	No
42	esc_ha0202aa_as	9	No
42	esc_ra4007aa_as	10	No
43	esc_ra3550aa_as	1	No
43	esc_pa2310aa_as	2	No
43	esc_qa2197aa_as	3	Yes
43	esc_pa2004aa_as	4	No
43	esc_ra4008aa_as	5	No
43	esc_pa2316aa_as	6	No
43	esc_ra4012aa_as	7	No
43	esc_ra4015aa_as	8	No
43	esc_pa2324aa_as	9	No
43	esc_ra3464aa_as	10	No
44	esc_ca1291aa_as	1	No
44	11679_8#92	2	No
44	11657_5#60	3	No
44	esc_ga6949aa_as	4	No
44	11679_7#53	5	Yes
44	esc_ca5254aa_as	6	No
44	11679_4#34	7	No
44	SRR7230327_trimmed	8	No
44	11679_4#1	9	No
44	11658_7#53	10	No
45	9803_5#74	1	No
45	9803_5#69	2	No
45	9803_5#27	3	No
45	9803_5#68	4	No
45	SRR4787805_trimmed	5	No
45	SRR5023924_trimmed	6	No
45	SRR5006334_trimmed	7	Yes
45	9803_5#61	8	No
45	9803_5#37	9	No
45	9803_5#30	10	No
46	11658_8#32	1	Yes
46	11679_5#43	2	No
46	esc_ia2232aa_as	3	No
46	11658_7#10	4	No
46	SRR7215281_trimmed	5	No
46	11657_7#81	6	No
46	11679_6#35	7	No
46	esc_ba6391aa_as	8	No
46	esc_ha8654aa_as	9	No
46	SRR7500910_trimmed	10	No
47	11657_6#15	1	No
47	11658_3#10	2	No
47	11657_5#57	3	Yes
47	11791_7#10	4	No
47	esc_ca5177aa_as	5	No
47	11657_6#9	6	No
47	11791_3#10	7	No
47	SRR7204308_trimmed	8	No
47	esc_ga8883aa_as	9	No
47	11679_8#53	10	No
48	7790_1#64	1	No
48	7790_1#65	2	No
48	JHRP00000000	3	No
48	38891_A01_contigs_pacbio	4	Yes
48	AIHD00000000	5	No
48	esc_la5725aa_as	6	No
48	39304_E01_contigs_pacbio	7	No
48	JHRE00000000	8	No
48	JHSP00000000	9	No
48	7553_7#61	10	No
49	esc_ra4402aa_as	1	No
49	esc_ra4405aa_as	2	No
49	esc_ra4404aa_as	3	No
49	esc_ra4408aa_as	4	No
49	esc_ra4301aa_as	5	No
49	esc_ra4309aa_as	6	No
49	esc_ra4303aa_as	7	Yes
49	esc_ra4299aa_as	8	No
49	esc_ra4296aa_as	9	No
49	esc_ra4306aa_as	10	No
51	esc_pa2019aa_as	1	No
51	esc_ra2551aa_as	2	Yes
51	esc_ra2561aa_as	3	No
51	esc_pa0777aa_as	4	No
51	esc_pa2315aa_as	5	No
51	esc_pa0778aa_as	6	No
51	esc_pa0787aa_as	7	No
51	esc_pa2002aa_as	8	No
51	esc_pa0789aa_as	9	No
51	esc_pa2014aa_as	10	No
